# Opposing directions of stage-specific body length change in a close relative of *C. elegans*

**DOI:** 10.1101/2020.06.23.168039

**Authors:** Eric W. Hammerschmith, Gavin C. Woodruff, Patrick C. Phillips

**Affiliations:** Institute of Ecology and Evolution, University of Oregon, Eugene, Oregon, USA; Princeton Neuroscience Institute, Princeton University, Princeton, New Jersey, USA

**Keywords:** Body size, phenotypic plasticity, ontogenetic niche, *C. elegans*

## Abstract

**Background:** Body size is a fundamental organismal trait. However, as body size and ecological contexts change across developmental time, evolutionary divergence may cause unexpected patterns of body size diversity among developmental stages. This may be particularly evident in polyphenic developmental stages specialized for dispersal. The dauer larva is such a stage in nematodes, and *Caenorhabditis* species disperse by traveling on invertebrate carriers. Here, we describe the morphology of the dispersal dauer larva of the nematode *Caenorhabditis inopinata*, whose adults can grow to be nearly twice as long as its close relative, the model organism *C. elegans*.

**Results:** We find that the *C. inopinata* dauer larva is shorter and fatter than those of its close relatives *C. elegans, C. briggsae*, and *C. tropicalis*, despite its much longer adult stage. Additionally, many *C. inopinata* dauer larvae were ensheathed, an apparent novelty in this lineage reminiscent of the infective juveniles of parasitic nematodes. We also found abundant variation in dauer formation frequency among twenty-four wild isolates of *C. inopinata*, with many strains unable to produce dauer larvae under laboratory conditions.

**Conclusion:** Most *Caenorhabditis* species thrive on rotting plants and disperse on snails, slugs, or isopods (among others) whereas *C. inopinata* is ecologically divergent and thrives in fresh *Ficus septica* figs and disperses on their pollinating wasps. These wasps are at least an order of magnitude smaller in length than the vectors of other *Caenorhabditis* species. While there is some unknown factor of the fig environment that promotes elongated body size in *C. inopinata* adults, the smaller size of its fig wasp carrier may be driving the reduced body length of its dauer larva. Thus ecological divergence across multiple developmental stages can promote unexpected and opposing changes in body size within a single species.
