## supplemental_tables for "Opposing directions of stage-specific body length change in a close relative of *C. elegans*"

### Sheet: GPS coordinates
Strain	Latitude	Longitude
NKZ22	24.4055	123.811
NKZ27	24.3428	123.921
NKZ44	24.3757	124.156
NKZ45	24.3757	124.156
NKZ46	24.3757	124.156
NKZ47	24.4112	124.172
NKZ49	24.4394	124.111
NKZ50	24.4394	124.111
NKZ51	24.4448	124.173
NKZ52	24.4448	124.173
NKZ54	24.4448	124.173
NKZ55	24.4729	124.248
NKZ56	24.3744	123.753
NKZ57	24.4233	123.796
NKZ59	24.3953	123.757
NKZ60	24.4233	123.796
NKZ63	24.3062	123.899
NKZ64	24.2733	123.833
NKZ66	24.2733	123.833
NKZ67	24.2733	123.833
NKZ68	24.2733	123.833
NKZ69	24.2733	123.833
NKZ70	24.2733	123.833
NKZ72	24.2733	123.833
NKZ73	24.2733	123.833
NKZ75	24.3953	123.757
NKZ88	24.2733	123.833
PX723	25.0286	121.572
PX724	25.0312	121.574

### Sheet: barcoding and mating tests
strain	mating_test	barcoding	additional_notes
NKZ22	Abundant viable F2	100% identity with reference (235/235 bp of ITS2)
NKZ27	Abundant viable F2
NKZ43			inbred from NKZ35 (itself inbred from original isolate NKZ2)
NKZ44
NKZ45		100% identity with reference (235/235 bp of ITS2)
NKZ46
NKZ47
NKZ49
NKZ50
NKZ51		100% identity with reference (235/235 bp of ITS2)
NKZ52
NKZ54		99.6% identity with reference (234/235 bp of ITS2)
NKZ55
NKZ56		100% identity with reference (235/235 bp of ITS2)
NKZ57
NKZ59
NKZ60
NKZ63
NKZ64
NKZ66	Abundant viable F2
NKZ67
NKZ68
NKZ69
NKZ70		100% identity with reference (235/235 bp of ITS2)
NKZ72
NKZ73
NKZ75		100% identity with reference (235/235 bp of ITS2)
NKZ88		100% identity with reference (235/235 bp of ITS2)
PX723
PX724	Abundant viable F2
